# Enhanced MicroRNA Accumulation and Gene Silencing Efficiency through Optimized Precursor Base Pairing

**DOI:** 10.1101/2025.09.04.674230

**Authors:** Juan-José Llorens-Gámez, Pedro José García-Cano, Sara Rico-Rodrigo, Lucía Duyos-Casanova, Sara Toledano-Franco, Alberto Carbonell

**Author notes:** Corresponding author: Alberto Carbonell.

## Abstract

MicroRNAs (miRNAs) are endogenous 21-nucleotide small RNAs that direct sequence-specific silencing of complementary messenger RNAs to regulate a wide range of biological processes. In plants, miRNA precursors are processed from imperfect foldback structures by the RNase III enzyme DICER-LIKE1, in coordination with accessory proteins. While mismatches flanking the miRNA/miRNA* duplex in endogenous precursors can strongly influence miRNA accumulation, their impact has not been thoroughly examined in the context of artificial miRNAs (amiRNAs) used for targeted gene silencing in plants. Here, using silencing sensor systems in *Nicotiana benthamiana*, we systematically investigated how base-pairing at or near DCL1 cleavage sites affects amiRNA production from the recently described minimal *shc* precursor. Independent pairing of naturally mismatched positions revealed that introducing a G-C pair immediately upstream of the mature amiRNA remarkably enhances amiRNA accumulation and silencing efficiency. This effect was further validated in Arabidopsis transgenic lines targeting endogenous genes and confirmed by deep sequencing, which revealed highly accurate processing and predominant release of the intended amiRNAs, supporting the specificity of the approach. Our findings show that a single structural modification in an amiRNA precursor can significantly enhance the efficacy of amiRNA-mediated gene silencing. This optimized amiRNA platform is well suited for large-scale functional genomics screens and should facilitate the development of next-generation crops with enhanced resilience to environmental stresses.

**SIGNIFICANCE STATEMENT:** A large-scale mutational analysis of how base-pairing at or near DCL1 cleavage sites affects artificial microRNA (amiRNA) production from the minimal *shc* precursor revealed that introducing a single G-C base pair immediately upstream of the first DCL1 cleavage site significantly boosts amiRNA accumulation and gene-silencing efficiency. The incorporation of this structural tweak into a high-efficiency amiRNA platform provides an optimized, highly specific RNAi tool for functional genomics and crop engineering.
