## Supplementary material for "Enhanced MicroRNA Accumulation and Gene Silencing Efficiency through Optimized Precursor Base Pairing": Data S1

### Sheet: 35S-shc-A18G-NbSu
small RNA	size	reads	RPMs	target	start	end
AAGAGCAAGGTGTGAAGTTCT	21	1	0.078938	NbDXS	380	400
TTCTTGGAGGGAAAGATGCCG	21	2	0.157875	NbDXS	397	417
TCTTGGAGGGAAAGATGCCGG	21	1	0.078938	NbDXS	398	418
GATGCCGGAGGTCTATTTGGA	21	2	0.157875	NbDXS	411	431
GGTCTATTTGGAAACAGCCTC	21	1	0.078938	NbDXS	420	440
GTCTATTTGGAAACAGCCTCT	21	41	3.23644	NbDXS	421	441
TCTATTTGGAAACAGCCTCTC	21	5	0.394688	NbDXS	422	442
CTATTTGGAAACAGCCTCTCT	21	2	0.157875	NbDXS	423	443
TATTTGGAAACAGCCTCTCTA	21	4	0.31575	NbDXS	424	444
ATTTGGAAACAGCCTCTCTAC	21	5	0.394688	NbDXS	425	445
TTTGGAAACAGCCTCTCTACC	21	17	1.34194	NbDXS	426	446
TTGGAAACAGCCTCTCTACCC	21	1	0.078938	NbDXS	427	447
TGGAAACAGCCTCTCTACCCA	21	2	0.157875	NbDXS	428	448
GGAAACAGCCTCTCTACCCAA	21	1	0.078938	NbDXS	429	449
GAAACAGCCTCTCTACCCAAG	21	1	0.078938	NbDXS	430	450
AAACAGCCTCTCTACCCAAGG	21	12	0.94725	NbDXS	431	451
AACAGCCTCTCTACCCAAGGG	21	4	0.31575	NbDXS	432	452
ACAGCCTCTCTACCCAAGGGT	21	5	0.394688	NbDXS	433	453
CCCAAGGGTAGGGGTAAGGTC	21	1	0.078938	NbDXS	445	465
CCAAGGGTAGGGGTAAGGTCT	21	1	0.078938	NbDXS	446	466
CAAGGGTAGGGGTAAGGTCTG	21	1	0.078938	NbDXS	447	467
TAGGGGTAAGGTCTGTGTACA	21	4	0.31575	NbDXS	453	473
ACTAAGTGGGATTATACTAGG	21	1	0.078938	NbDXS	494	514
GGGATTATACTAGGTTGTTGT	21	1	0.078938	NbDXS	501	521
GGCTCCTTCCGATGAAACGGA	21	1	0.078938	NbDXS	3347	3367
The first 21-nt secondary siRNA after amiR-NbDXS cleavage, if existing, should start at position 3667.

### Sheet: 35S-sch-A18G-AtFT
small RNA	size	reads	RPMs	gene	start	end
-	-	-	-	-	-	-
The first 21-nt secondary siRNA after amiR-AtFT cleavage, if existing, should start at position 680.

### Sheet: 35S-sch-A18G-AtCH42
small RNA	size	reads	RPMs	gene	start	end
CGAGACCGGTTTATCCATTTG	21	1	0.079372	AtCH42	359	379
TTCAACTGCTAGGGCAAACCT	21	1	0.079372	AtCH42	1098	1118
The first 21-nt secondary siRNA after amiR-AtCH42 cleavage, if existing, should start at position 1056.

### Sheet: 35S-sch-A18G-AtELF3
small RNA	size	reads	RPMs	gene	start	end
TCTTTAGTCTGTTTTTCGATT	21	2	0.157705	AtELF3	263	283
The first 21-nt secondary siRNA after amiR-AtELF3 cleavage, if existing, should start at position 1090.
