## Supplementary material for "Enhanced MicroRNA Accumulation and Gene Silencing Efficiency through Optimized Precursor Base Pairing": Data S2

### Sheet: AtELF3_all_results
amiRNA name	Other name	amiRNA sequence	Target accession	Score	Coordinates	Target sequence	Base pairing	amiRNA sequence
amiRNA Optimal Result 1	-	TCACTGGATAGCTTTTAGCAC	AT2G25930.1	1	1651-1671	CUGCUAAAAGCUAUCCAGUGA	CUGCUAAAAGCUAUCCAGUGA :::::::::::::::::::: CACGAUUUUCGAUAGGUCACU	CACGAUUUUCGAUAGGUCACU
amiRNA Optimal Result 2	amiR-AtELF3	TTCGCCTTGACCTGATCCCTT	AT2G25930.1	1	1079-1099	UAGGGAUCAGGUCAAGGCGAA	UAGGGAUCAGGUCAAGGCGAA :::::::::::::::::::: UUCCCUAGUCCAGUUCCGCUU	UUCCCUAGUCCAGUUCCGCUU
amiRNA Optimal Result 3	-	TTATGGTGGGCATCATTCCAA	AT2G25930.1	1	2104-2124	AUGGAAUGAUGCCCACCAUAA	AUGGAAUGAUGCCCACCAUAA :::::::::::::::::::: AACCUUACUACGGGUGGUAUU	AACCUUACUACGGGUGGUAUU
amiRNA Optimal Result 4	-	TACAGGGATCAACCATTGCTC	AT2G25930.1	1	1920-1940	CAGCAAUGGUUGAUCCCUGUA	CAGCAAUGGUUGAUCCCUGUA :::::::::::::::::::: CUCGUUACCAACUAGGGACAU	CUCGUUACCAACUAGGGACAU
amiRNA Optimal Result 5	-	TCATGCTGTGCCGAAGATCTG	AT2G25930.1	1	839-859	GAGAUCUUCGGCACAGCAUGA	GAGAUCUUCGGCACAGCAUGA :::::::::::::::::::: GUCUAGAAGCCGUGUCGUACU	GUCUAGAAGCCGUGUCGUACU
amiRNA Optimal Result 6	-	TAATGACCATAATATCCTCCT	AT2G25930.1	1	2003-2023	UGGAGGAUAUUAUGGUCAUUA	UGGAGGAUAUUAUGGUCAUUA :::::::::::::::::::: UCCUCCUAUAAUACCAGUAAU	UCCUCCUAUAAUACCAGUAAU
amiRNA Optimal Result 7	-	TCGTCACTCCTCCCCCATCTG	AT2G25930.1	1	2473-2493	GAGAUGGGGGAGGAGUGACGA	GAGAUGGGGGAGGAGUGACGA :::::::::::::::::::: GUCUACCCCCUCCUCACUGCU	GUCUACCCCCUCCUCACUGCU
amiRNA Optimal Result 8	-	TATAAATGAGGCTTACACCAA	AT2G25930.1	1	2699-2719	AUGGUGUAAGCCUCAUUUAUA	AUGGUGUAAGCCUCAUUUAUA :::::::::::::::::::: AACCACAUUCGGAGUAAAUAU	AACCACAUUCGGAGUAAAUAU
amiRNA Optimal Result 9	-	TGACCTGATCCCTAACTTCAC	AT2G25930.1	1	1072-1092	CUGAAGUUAGGGAUCAGGUCA	CUGAAGUUAGGGAUCAGGUCA :::::::::::::::::::: CACUUCAAUCCCUAGUCCAGU	CACUUCAAUCCCUAGUCCAGU
amiRNA Optimal Result 10	-	TGCCATACCTGGGTGAGGCTA	AT2G25930.1	1	1968-1988	AAGCCUCACCCAGGUAUGGCA	AAGCCUCACCCAGGUAUGGCA :::::::::::::::::::: AUCGGAGUGGGUCCAUACCGU	AUCGGAGUGGGUCCAUACCGU
amiRNA Optimal Result 11	-	TAATCAGTCTGTGCAACTCAT	AT2G25930.1	1	1561-1581	UUGAGUUGCACAGACUGAUUA	UUGAGUUGCACAGACUGAUUA :::::::::::::::::::: UACUCAACGUGUCUGACUAAU	UACUCAACGUGUCUGACUAAU
amiRNA Optimal Result 59	-	TGCCACCATCTCGGTATACCG	AT2G25930.1	1	1230-1251	CGGUUAUACCGAGAUGGUGGCA	CGGUUAUACCGAGAUGGUGGCA ::::::::::::::::::::: GCCA-UAUGGCUCUACCACCGU	GCCA-UAUGGCUCUACCACCGU
amiRNA Optimal Result 29	-	TGGCCGAAAGGACTTGCTCCG	AT2G25930.1	1.5	2351-2372	UGGUAGCAAGUCCUUUCGGCCA	UGGUAGCAAGUCCUUUCGGCCA .:: :::::::::::::::::: GCC-UCGUUCAGGAAAGCCGGU	GCC-UCGUUCAGGAAAGCCGGU
amiRNA Optimal Result 32	-	TGATGAGAGCTAGGTGCCCCG	AT2G25930.1	1.5	979-1000	UGGUGGCACCUAGCUCUCAUCA	UGGUGGCACCUAGCUCUCAUCA .:: :::::::::::::::::: GCC-CCGUGGAUCGAGAGUAGU	GCC-CCGUGGAUCGAGAGUAGU
amiRNA Optimal Result 40	-	TGGACAGATAAGTTTCTTCCG	AT2G25930.1	1.5	745-766	UGGAAAGAAACUUAUCUGUCCA	UGGAAAGAAACUUAUCUGUCCA .:::: :::::::::::::::: GCCUU-CUUUGAAUAGACAGGU	GCCUU-CUUUGAAUAGACAGGU
amiRNA Optimal Result 68	-	TTTTGCGTTGTGAGGTACCAG	AT2G25930.1	1.5	2505-2525	GUGGUACCUCACAACGCAAAG	GUGGUACCUCACAACGCAAAG :::::::::::::::::::. GACCAUGGAGUGUUGCGUUUU	GACCAUGGAGUGUUGCGUUUU
amiRNA Optimal Result 69	-	TCCTGTGGCCCACTTGGACTC	AT2G25930.1	1.5	2324-2344	CAGUCCAAGUGGGCCACAGGG	CAGUCCAAGUGGGCCACAGGG :::::::::::::::::::. CUCAGGUUCACCCGGUGUCCU	CUCAGGUUCACCCGGUGUCCU
amiRNA Optimal Result 70	-	TAAGGCTGACTAGATGGTCCT	AT2G25930.1	1.5	719-739	UGGACCAUCUAGUCAGCCUUG	UGGACCAUCUAGUCAGCCUUG :::::::::::::::::::. UCCUGGUAGAUCAGUCGGAAU	UCCUGGUAGAUCAGUCGGAAU
amiRNA Optimal Result 71	-	TTTCAGGACTGCCATGACCCA	AT2G25930.1	1.5	1318-1338	AGGGUCAUGGCAGUCCUGAAG	AGGGUCAUGGCAGUCCUGAAG :::::::::::::::::::. ACCCAGUACCGUCAGGACUUU	ACCCAGUACCGUCAGGACUUU
amiRNA Optimal Result 72	-	TTACGAGAATTCATCGTTCCT	AT2G25930.1	1.5	671-691	UGGAACGAUGAAUUCUCGUAG	UGGAACGAUGAAUUCUCGUAG :::::::::::::::::::. UCCUUGCUACUUAAGAGCAUU	UCCUUGCUACUUAAGAGCAUU
amiRNA Optimal Result 73	-	TTCTCGTCACTCCTCCCCCAA	AT2G25930.1	1.5	2476-2496	AUGGGGGAGGAGUGACGAGAG	AUGGGGGAGGAGUGACGAGAG :::::::::::::::::::. AACCCCCUCCUCACUGCUCUU	AACCCCCUCCUCACUGCUCUU
amiRNA Optimal Result 74	-	TACCCCTTTGTTTGACGACAT	AT2G25930.1	1.5	1720-1740	UUGUCGUCAAACAAAGGGGUG	UUGUCGUCAAACAAAGGGGUG :::::::::::::::::::. UACAGCAGUUUGUUUCCCCAU	UACAGCAGUUUGUUUCCCCAU
amiRNA Optimal Result 75	-	TCGTTGCCAAGTGAGATTCAC	AT2G25930.1	1.5	1282-1302	CUGAAUCUCACUUGGCAACGG	CUGAAUCUCACUUGGCAACGG :::::::::::::::::::. CACUUAGAGUGAACCGUUGCU	CACUUAGAGUGAACCGUUGCU
amiRNA Optimal Result 82	-	TCATTTGGAGCCGGTGAACCG	AT2G25930.1	1.5	1858-1879	CGGCUUCACCGGCUCCAAAUGG	CGGCUUCACCGGCUCCAAAUGG ::: :::::::::::::::::. GCC-AAGUGGCCGAGGUUUACU	GCC-AAGUGGCCGAGGUUUACU
amiRNA Optimal Result 12	-	TCCGAGTCACCCCTTTGTCTC	AT2G25930.1	2	1727-1747	CAAACAAAGGGGUGACUCGGA	CAAACAAAGGGGUGACUCGGA : ::::::::::::::::: CUCUGUUUCCCCACUGAGCCU	CUCUGUUUCCCCACUGAGCCU
amiRNA Optimal Result 13	-	TGCTGTGGAGCAGGTTCACTT	AT2G25930.1	2	2240-2260	UAAUGAACCUGCUCCACAGCA	UAAUGAACCUGCUCCACAGCA : ::::::::::::::::: UUCACUUGGACGAGGUGUCGU	UUCACUUGGACGAGGUGUCGU
amiRNA Optimal Result 14	-	TCCTCCCCCATCTCTTGTCGA	AT2G25930.1	2	2466-2486	ACAACAAGAGAUGGGGGAGGA	ACAACAAGAGAUGGGGGAGGA : ::::::::::::::::: AGCUGUUCUCUACCCCCUCCU	AGCUGUUCUCUACCCCCUCCU
amiRNA Optimal Result 15	-	TTGTATATCAGTCCTTCCCAC	AT2G25930.1	2	1949-1969	CUCGGAAGGACUGAUAUACAA	CUCGGAAGGACUGAUAUACAA : ::::::::::::::::: CACCCUUCCUGACUAUAUGUU	CACCCUUCCUGACUAUAUGUU
amiRNA Optimal Result 16	-	TGTGAGGTACCACCTTTACCT	AT2G25930.1	2	2497-2517	UGAUAAAGGUGGUACCUCACA	UGAUAAAGGUGGUACCUCACA : ::::::::::::::::: UCCAUUUCCACCAUGGAGUGU	UCCAUUUCCACCAUGGAGUGU
amiRNA Optimal Result 17	-	TACTCTATCATGACTTGACGG	AT2G25930.1	2	1170-1190	GCAUCAAGUCAUGAUAGAGUA	GCAUCAAGUCAUGAUAGAGUA : ::::::::::::::::: GGCAGUUCAGUACUAUCUCAU	GGCAGUUCAGUACUAUCUCAU
amiRNA Optimal Result 18	-	TATGGTGGGCATCATTCCCTT	AT2G25930.1	2	2103-2123	UAUGGAAUGAUGCCCACCAUA	UAUGGAAUGAUGCCCACCAUA : ::::::::::::::::: UUCCCUUACUACGGGUGGUAU	UUCCCUUACUACGGGUGGUAU
amiRNA Optimal Result 19	-	TTGCTGTGGAGCAGGTTCCTA	AT2G25930.1	2	2241-2261	AAUGAACCUGCUCCACAGCAA	AAUGAACCUGCUCCACAGCAA : ::::::::::::::::: AUCCUUGGACGAGGUGUCGUU	AUCCUUGGACGAGGUGUCGUU
amiRNA Optimal Result 20	-	TAAGGCTTAGAGGAGTCACAC	AT2G25930.1	2	2582-2602	CUAUGACUCCUCUAAGCCUUA	CUAUGACUCCUCUAAGCCUUA : ::::::::::::::::: CACACUGAGGAGAUUCGGAAU	CACACUGAGGAGAUUCGGAAU
amiRNA Optimal Result 21	-	TGTCCTTCAGACGAGTTTCGG	AT2G25930.1	2	1249-1269	GCAAAACUCGUCUGAAGGACA	GCAAAACUCGUCUGAAGGACA : ::::::::::::::::: GGCUUUGAGCAGACUUCCUGU	GGCUUUGAGCAGACUUCCUGU
amiRNA Optimal Result 22	-	TGTGACTGATACATCTAACGT	AT2G25930.1	2	1125-1145	UCUUUAGAUGUAUCAGUCACA	UCUUUAGAUGUAUCAGUCACA : ::::::::::::::::: UGCAAUCUACAUAGUCAGUGU	UGCAAUCUACAUAGUCAGUGU
amiRNA Optimal Result 23	-	TTGTGAGGTACCACCTTTCTG	AT2G25930.1	2	2498-2518	GAUAAAGGUGGUACCUCACAA	GAUAAAGGUGGUACCUCACAA : ::::::::::::::::: GUCUUUCCACCAUGGAGUGUU	GUCUUUCCACCAUGGAGUGUU
amiRNA Optimal Result 24	-	TACCAGAAATTCTGATGGCAC	AT2G25930.1	2	1680-1700	CUUCCAUCAGAAUUUCUGGUA	CUUCCAUCAGAAUUUCUGGUA : ::::::::::::::::: CACGGUAGUCUUAAAGACCAU	CACGGUAGUCUUAAAGACCAU
amiRNA Optimal Result 25	-	TACGCATAGAGAGGATTACGC	AT2G25930.1	2	2598-2618	CCUUAAUCCUCUCUAUGCGUA	CCUUAAUCCUCUCUAUGCGUA : ::::::::::::::::: CGCAUUAGGAGAGAUACGCAU	CGCAUUAGGAGAGAUACGCAU
amiRNA Optimal Result 26	-	TGTTTGACGACAACATGTCGA	AT2G25930.1	2	1712-1732	ACCACAUGUUGUCGUCAAACA	ACCACAUGUUGUCGUCAAACA : ::::::::::::::::: AGCUGUACAACAGCAGUUUGU	AGCUGUACAACAGCAGUUUGU
amiRNA Optimal Result 27	-	TGACCCTCTTGTGAATGACTA	AT2G25930.1	2	1304-1324	AAAUCAUUCACAAGAGGGUCA	AAAUCAUUCACAAGAGGGUCA : ::::::::::::::::: AUCAGUAAGUGUUCUCCCAGU	AUCAGUAAGUGUUCUCCCAGU
amiRNA Optimal Result 28	-	TTCCTGTGCTCCCTTGCCCGG	AT2G25930.1	2	2302-2322	GCAGGCAAGGGAGCACAGGAA	GCAGGCAAGGGAGCACAGGAA : ::::::::::::::::: GGCCCGUUCCCUCGUGUCCUU	GGCCCGUUCCCUCGUGUCCUU
amiRNA Optimal Result 30	-	TGCCGGGGTGATATTGAGCCT	AT2G25930.1	2	2044-2064	UGCCUCAAUAUCACCCCGGCA	UGCCUCAAUAUCACCCCGGCA : ::::::::::::::::: UCCGAGUUAUAGUGGGGCCGU	UCCGAGUUAUAGUGGGGCCGU
amiRNA Optimal Result 31	-	TAATGCCCCGTGTGTGCCCTT	AT2G25930.1	2	1982-2002	UAUGGCACACACGGGGCAUUA	UAUGGCACACACGGGGCAUUA : ::::::::::::::::: UUCCCGUGUGUGCCCCGUAAU	UUCCCGUGUGUGCCCCGUAAU
amiRNA Optimal Result 33	-	TCCATAATGCCCCGTGTGCGG	AT2G25930.1	2	1986-2006	GCACACACGGGGCAUUAUGGA	GCACACACGGGGCAUUAUGGA : ::::::::::::::::: GGCGUGUGCCCCGUAAUACCU	GGCGUGUGCCCCGUAAUACCU
amiRNA Optimal Result 34	-	TGACGACAACATGTGGTACAC	AT2G25930.1	2	1708-1728	CUCUACCACAUGUUGUCGUCA	CUCUACCACAUGUUGUCGUCA : ::::::::::::::::: CACAUGGUGUACAACAGCAGU	CACAUGGUGUACAACAGCAGU
amiRNA Optimal Result 35	-	TGTGTGCCATACCTGGGTCAC	AT2G25930.1	2	1972-1992	CUCACCCAGGUAUGGCACACA	CUCACCCAGGUAUGGCACACA : ::::::::::::::::: CACUGGGUCCAUACCGUGUGU	CACUGGGUCCAUACCGUGUGU
amiRNA Optimal Result 36	-	TATGGGTTCATTATGGTGCGG	AT2G25930.1	2	2114-2134	GCCCACCAUAAUGAACCCAUA	GCCCACCAUAAUGAACCCAUA : ::::::::::::::::: GGCGUGGUAUUACUUGGGUAU	GGCGUGGUAUUACUUGGGUAU
amiRNA Optimal Result 37	-	TCAGTCCTTCCGAGGGAGCCT	AT2G25930.1	2	1942-1962	UGUCUCCCUCGGAAGGACUGA	UGUCUCCCUCGGAAGGACUGA : ::::::::::::::::: UCCGAGGGAGCCUUCCUGACU	UCCGAGGGAGCCUUCCUGACU
amiRNA Optimal Result 38	-	TATATCAGTCCTTCCGAGCGT	AT2G25930.1	2	1946-1966	UCCCUCGGAAGGACUGAUAUA	UCCCUCGGAAGGACUGAUAUA : ::::::::::::::::: UGCGAGCCUUCCUGACUAUAU	UGCGAGCCUUCCUGACUAUAU
amiRNA Optimal Result 39	-	TACGTTCTCAGCTGAGCTCTG	AT2G25930.1	2	1770-1790	GAAAGCUCAGCUGAGAACGUA	GAAAGCUCAGCUGAGAACGUA : ::::::::::::::::: GUCUCGAGUCGACUCUUGCAU	GUCUCGAGUCGACUCUUGCAU
amiRNA Optimal Result 41	-	TGTATATCAGTCCTTCCGCGC	AT2G25930.1	2	1948-1968	CCUCGGAAGGACUGAUAUACA	CCUCGGAAGGACUGAUAUACA : ::::::::::::::::: CGCGCCUUCCUGACUAUAUGU	CGCGCCUUCCUGACUAUAUGU
amiRNA Optimal Result 42	-	TCAGTCTGTGCAACTCAACTT	AT2G25930.1	2	1558-1578	UAUUUGAGUUGCACAGACUGA	UAUUUGAGUUGCACAGACUGA : ::::::::::::::::: UUCAACUCAACGUGUCUGACU	UUCAACUCAACGUGUCUGACU
amiRNA Optimal Result 43	-	TCGCCTTGACCTGATCCCCAT	AT2G25930.1	2	1078-1098	UUAGGGAUCAGGUCAAGGCGA	UUAGGGAUCAGGUCAAGGCGA : ::::::::::::::::: UACCCCUAGUCCAGUUCCGCU	UACCCCUAGUCCAGUUCCGCU
amiRNA Optimal Result 44	-	TGCTGTGCCGAAGATCTCCCT	AT2G25930.1	2	836-856	UGUGAGAUCUUCGGCACAGCA	UGUGAGAUCUUCGGCACAGCA : ::::::::::::::::: UCCCUCUAGAAGCCGUGUCGU	UCCCUCUAGAAGCCGUGUCGU
amiRNA Optimal Result 45	-	TACCCACAACATCATCGGCAC	AT2G25930.1	2	1465-1485	CUCCCGAUGAUGUUGUGGGUA	CUCCCGAUGAUGUUGUGGGUA : ::::::::::::::::: CACGGCUACUACAACACCCAU	CACGGCUACUACAACACCCAU
amiRNA Optimal Result 46	-	TCCTGTGCTCCCTTGCCTCCA	AT2G25930.1	2	2301-2321	AGCAGGCAAGGGAGCACAGGA	AGCAGGCAAGGGAGCACAGGA : ::::::::::::::::: ACCUCCGUUCCCUCGUGUCCU	ACCUCCGUUCCCUCGUGUCCU
amiRNA Optimal Result 47	-	TCTGATCATGCTGTGCCGCAC	AT2G25930.1	2	844-864	CUUCGGCACAGCAUGAUCAGA	CUUCGGCACAGCAUGAUCAGA : ::::::::::::::::: CACGCCGUGUCGUACUAGUCU	CACGCCGUGUCGUACUAGUCU
amiRNA Optimal Result 48	-	TGACCTTGCATTCGCCTTCAG	AT2G25930.1	2	1089-1109	GUCAAGGCGAAUGCAAGGUCA	GUCAAGGCGAAUGCAAGGUCA : ::::::::::::::::: GACUUCCGCUUACGUUCCAGU	GACUUCCGCUUACGUUCCAGU
amiRNA Optimal Result 49	-	TAGGAAAAGTGGAGCCCACAT	AT2G25930.1	2	96-116	UUUUGGGCUCCACUUUUCCUA	UUUUGGGCUCCACUUUUCCUA : ::::::::::::::::: UACACCCGAGGUGAAAAGGAU	UACACCCGAGGUGAAAAGGAU
amiRNA Optimal Result 50	-	TCTCGTCACTCCTCCCCCCTG	AT2G25930.1	2	2475-2495	GAUGGGGGAGGAGUGACGAGA	GAUGGGGGAGGAGUGACGAGA : ::::::::::::::::: GUCCCCCCUCCUCACUGCUCU	GUCCCCCCUCCUCACUGCUCU
amiRNA Optimal Result 51	-	TTGACCTAATATACCCACCAG	AT2G25930.1	2	1476-1496	GUUGUGGGUAUAUUAGGUCAA	GUUGUGGGUAUAUUAGGUCAA : ::::::::::::::::: GACCACCCAUAUAAUCCAGUU	GACCACCCAUAUAAUCCAGUU
amiRNA Optimal Result 52	-	TGGTCCAGGATGAACCAACGA	AT2G25930.1	2	705-725	ACUUUGGUUCAUCCUGGACCA	ACUUUGGUUCAUCCUGGACCA : ::::::::::::::::: AGCAACCAAGUAGGACCUGGU	AGCAACCAAGUAGGACCUGGU
amiRNA Optimal Result 53	-	TGAGTTTTCAACGTACTACTG	AT2G25930.1	2	222-242	GAUUAGUACGUUGAAAACUCA	GAUUAGUACGUUGAAAACUCA : ::::::::::::::::: GUCAUCAUGCAACUUUUGAGU	GUCAUCAUGCAACUUUUGAGU
amiRNA Optimal Result 54	-	TTGCATTCGCCTTGACCTCAA	AT2G25930.1	2	1084-1104	AUCAGGUCAAGGCGAAUGCAA	AUCAGGUCAAGGCGAAUGCAA : ::::::::::::::::: AACUCCAGUUCCGCUUACGUU	AACUCCAGUUCCGCUUACGUU
amiRNA Optimal Result 55	-	TACAAAGCCACCTGACCTCGG	AT2G25930.1	2	1101-1121	GCAAGGUCAGGUGGCUUUGUA	GCAAGGUCAGGUGGCUUUGUA : ::::::::::::::::: GGCUCCAGUCCACCGAAACAU	GGCUCCAGUCCACCGAAACAU
amiRNA Optimal Result 56	-	TGGATATAGAATCCACCACCC	AT2G25930.1	2	1432-1452	CGAUGGUGGAUUCUAUAUCCA	CGAUGGUGGAUUCUAUAUCCA : ::::::::::::::::: CCCACCACCUAAGAUAUAGGU	CCCACCACCUAAGAUAUAGGU
amiRNA Optimal Result 57	-	TCTAGGCCCTCCTTTATCCGG	AT2G25930.1	2	582-602	GCAGAUAAAGGAGGGCCUAGA	GCAGAUAAAGGAGGGCCUAGA : ::::::::::::::::: GGCCUAUUUCCUCCCGGAUCU	GGCCUAUUUCCUCCCGGAUCU
amiRNA Optimal Result 58	-	TGAGGTACCACCTTTATCCCA	AT2G25930.1	2	2495-2515	AGUGAUAAAGGUGGUACCUCA	AGUGAUAAAGGUGGUACCUCA : ::::::::::::::::: ACCCUAUUUCCACCAUGGAGU	ACCCUAUUUCCACCAUGGAGU
amiRNA Optimal Result 60	-	TTTGCGTTGTGAGGTACCCCG	AT2G25930.1	2	2504-2524	GGUGGUACCUCACAACGCAAA	GGUGGUACCUCACAACGCAAA : ::::::::::::::::: GCCCCAUGGAGUGUUGCGUUU	GCCCCAUGGAGUGUUGCGUUU
amiRNA Optimal Result 61	-	TGAGGCTTACACCATAATCCC	AT2G25930.1	2	2693-2713	CGUAUUAUGGUGUAAGCCUCA	CGUAUUAUGGUGUAAGCCUCA : ::::::::::::::::: CCCUAAUACCACAUUCGGAGU	CCCUAAUACCACAUUCGGAGU
amiRNA Optimal Result 62	-	TCCCATGCCGGGGTGATACTC	AT2G25930.1	2	2049-2069	CAAUAUCACCCCGGCAUGGGA	CAAUAUCACCCCGGCAUGGGA : ::::::::::::::::: CUCAUAGUGGGGCCGUACCCU	CUCAUAGUGGGGCCGUACCCU
amiRNA Optimal Result 63	-	TGTCATCGTTTGCTCAGGCGG	AT2G25930.1	2	2409-2429	GCACCUGAGCAAACGAUGACA	GCACCUGAGCAAACGAUGACA : ::::::::::::::::: GGCGGACUCGUUUGCUACUGU	GGCGGACUCGUUUGCUACUGU
amiRNA Optimal Result 64	-	TATACCCACAACATCATCCGC	AT2G25930.1	2	1467-1487	CCCGAUGAUGUUGUGGGUAUA	CCCGAUGAUGUUGUGGGUAUA : ::::::::::::::::: CGCCUACUACAACACCCAUAU	CGCCUACUACAACACCCAUAU
amiRNA Optimal Result 65	-	TTCATTATGGTGGGCATCCTA	AT2G25930.1	2	2108-2128	AAUGAUGCCCACCAUAAUGAA	AAUGAUGCCCACCAUAAUGAA : ::::::::::::::::: AUCCUACGGGUGGUAUUACUU	AUCCUACGGGUGGUAUUACUU
amiRNA Optimal Result 66	-	TGACCTAATATACCCACACCT	AT2G25930.1	2	1475-1495	UGUUGUGGGUAUAUUAGGUCA	UGUUGUGGGUAUAUUAGGUCA : ::::::::::::::::: UCCACACCCAUAUAAUCCAGU	UCCACACCCAUAUAAUCCAGU
amiRNA Optimal Result 67	-	TCGAAAAACAGACTAAAGCGC	AT2G25930.1	2	261-281	CCUCUUUAGUCUGUUUUUCGA	CCUCUUUAGUCUGUUUUUCGA : ::::::::::::::::: CGCGAAAUCAGACAAAAAGCU	CGCGAAAUCAGACAAAAAGCU
amiRNA Optimal Result 78	-	TCATAATGCCCCGTGTGTCCG	AT2G25930.1	2	1984-2005	UGGCACACACGGGGCAUUAUGG	UGGCACACACGGGGCAUUAUGG :::::::::::::::::::: GCC-UGUGUGCCCCGUAAUACU	GCC-UGUGUGCCCCGUAAUACU
amiRNA Optimal Result 93	-	TATTATGGTGGGCATCATCCG	AT2G25930.1	2	2105-2126	UGGAAUGAUGCCCACCAUAAUG	UGGAAUGAUGCCCACCAUAAUG :::::::::::::::::::: GCCU-ACUACGGGUGGUAUUAU	GCCU-ACUACGGGUGGUAUUAU
amiRNA Optimal Result 112	-	TGCCAAACATACGTTTTGCTA	AT2G25930.1	2	1038-1058	AAGCAAAACGUAUGUUUGGCU	AAGCAAAACGUAUGUUUGGCU :::::::::::::::::::: AUCGUUUUGCAUACAAACCGU	AUCGUUUUGCAUACAAACCGU
amiRNA Optimal Result 113	-	TTAATGCCCCGTGTGTGCCAA	AT2G25930.1	2	1983-2003	AUGGCACACACGGGGCAUUAU	AUGGCACACACGGGGCAUUAU :::::::::::::::::::: AACCGUGUGUGCCCCGUAAUU	AACCGUGUGUGCCCCGUAAUU
amiRNA Optimal Result 114	-	TTGATGAGAGCTAGGTGCCAG	AT2G25930.1	2	981-1001	GUGGCACCUAGCUCUCAUCAC	GUGGCACCUAGCUCUCAUCAC :::::::::::::::::::: GACCGUGGAUCGAGAGUAGUU	GACCGUGGAUCGAGAGUAGUU
amiRNA Optimal Result 115	-	TCTGTGCCGAAGATCTCACAA	AT2G25930.1	2	835-855	AUGUGAGAUCUUCGGCACAGC	AUGUGAGAUCUUCGGCACAGC :::::::::::::::::::: AACACUCUAGAAGCCGUGUCU	AACACUCUAGAAGCCGUGUCU
amiRNA Optimal Result 116	-	TAACCCCAAATAACCTAACTA	AT2G25930.1	2	456-476	AAGUUAGGUUAUUUGGGGUUU	AAGUUAGGUUAUUUGGGGUUU :::::::::::::::::::: AUCAAUCCAAUAAACCCCAAU	AUCAAUCCAAUAAACCCCAAU
amiRNA Optimal Result 117	-	TTCACTCCTCCCCCATCTCTA	AT2G25930.1	2	2471-2491	AAGAGAUGGGGGAGGAGUGAC	AAGAGAUGGGGGAGGAGUGAC :::::::::::::::::::: AUCUCUACCCCCUCCUCACUU	AUCUCUACCCCCUCCUCACUU
amiRNA Optimal Result 118	-	TGTGCGTGACGACGTGGACTG	AT2G25930.1	2	2025-02-22	GAGUCCACGUCGUCACGCACU	GAGUCCACGUCGUCACGCACU :::::::::::::::::::: GUCAGGUGCAGCAGUGCGUGU	GUCAGGUGCAGCAGUGCGUGU
amiRNA Optimal Result 119	-	TGTGATGAGAGCTAGGTGCCT	AT2G25930.1	2	982-1002	UGGCACCUAGCUCUCAUCACU	UGGCACCUAGCUCUCAUCACU :::::::::::::::::::: UCCGUGGAUCGAGAGUAGUGU	UCCGUGGAUCGAGAGUAGUGU
amiRNA Optimal Result 120	-	TGTCATAGCGTTTACGTTCTA	AT2G25930.1	2	2569-2589	AAGAACGUAAACGCUAUGACU	AAGAACGUAAACGCUAUGACU :::::::::::::::::::: AUCUUGCAUUUGCGAUACUGU	AUCUUGCAUUUGCGAUACUGU
amiRNA Optimal Result 121	-	TGCCCACTTGGACTGCTTCCA	AT2G25930.1	2	2318-2338	AGGAAGCAGUCCAAGUGGGCC	AGGAAGCAGUCCAAGUGGGCC :::::::::::::::::::: ACCUUCGUCAGGUUCACCCGU	ACCUUCGUCAGGUUCACCCGU
amiRNA Optimal Result 122	-	TAGATTCCCTGTGGCCCACTA	AT2G25930.1	2	2330-2350	AAGUGGGCCACAGGGAAUCUC	AAGUGGGCCACAGGGAAUCUC :::::::::::::::::::: AUCACCCGGUGUCCCUUAGAU	AUCACCCGGUGUCCCUUAGAU
amiRNA Optimal Result 123	-	TCGATAGAGATCTCACCACCT	AT2G25930.1	2	303-323	UGGUGGUGAGAUCUCUAUCGU	UGGUGGUGAGAUCUCUAUCGU :::::::::::::::::::: UCCACCACUCUAGAGAUAGCU	UCCACCACUCUAGAGAUAGCU
amiRNA Optimal Result 124	-	TTATAAATGAGGCTTACACCT	AT2G25930.1	2	2700-2720	UGGUGUAAGCCUCAUUUAUAU	UGGUGUAAGCCUCAUUUAUAU :::::::::::::::::::: UCCACAUUCGGAGUAAAUAUU	UCCACAUUCGGAGUAAAUAUU
amiRNA Optimal Result 125	-	TGTTTTCAACGTACTAATCGT	AT2G25930.1	2	220-240	UCGAUUAGUACGUUGAAAACU	UCGAUUAGUACGUUGAAAACU :::::::::::::::::::: UGCUAAUCAUGCAACUUUUGU	UGCUAAUCAUGCAACUUUUGU
amiRNA Optimal Result 126	-	TCCGGGGTGATATTGAGGCAA	AT2G25930.1	2	2043-2063	AUGCCUCAAUAUCACCCCGGC	AUGCCUCAAUAUCACCCCGGC :::::::::::::::::::: AACGGAGUUAUAGUGGGGCCU	AACGGAGUUAUAGUGGGGCCU
amiRNA Optimal Result 127	-	TTTCGCCTTGACCTGATCCCA	AT2G25930.1	2	1080-1100	AGGGAUCAGGUCAAGGCGAAU	AGGGAUCAGGUCAAGGCGAAU :::::::::::::::::::: ACCCUAGUCCAGUUCCGCUUU	ACCCUAGUCCAGUUCCGCUUU
amiRNA Optimal Result 128	-	TACGTACTAATCGAGAAACAC	AT2G25930.1	2	213-233	CUGUUUCUCGAUUAGUACGUU	CUGUUUCUCGAUUAGUACGUU :::::::::::::::::::: CACAAAGAGCUAAUCAUGCAU	CACAAAGAGCUAAUCAUGCAU
amiRNA Optimal Result 129	-	TACTTGCTACCAGAGATTCCG	AT2G25930.1	2	2342-2362	GGGAAUCUCUGGUAGCAAGUC	GGGAAUCUCUGGUAGCAAGUC :::::::::::::::::::: GCCUUAGAGACCAUCGUUCAU	GCCUUAGAGACCAUCGUUCAU
amiRNA Optimal Result 130	-	TGTACCACCTTTATCACTCTG	AT2G25930.1	2	2492-2512	GAGAGUGAUAAAGGUGGUACC	GAGAGUGAUAAAGGUGGUACC :::::::::::::::::::: GUCUCACUAUUUCCACCAUGU	GUCUCACUAUUUCCACCAUGU
amiRNA Optimal Result 131	-	TAGGCTTACACCATAATACGA	AT2G25930.1	2	2692-2712	ACGUAUUAUGGUGUAAGCCUC	ACGUAUUAUGGUGUAAGCCUC :::::::::::::::::::: AGCAUAAUACCACAUUCGGAU	AGCAUAAUACCACAUUCGGAU
amiRNA Optimal Result 132	-	TTTTGGAGCCGGTGAAGCCGC	AT2G25930.1	2	1857-1877	CCGGCUUCACCGGCUCCAAAU	CCGGCUUCACCGGCUCCAAAU :::::::::::::::::::: CGCCGAAGUGGCCGAGGUUUU	CGCCGAAGUGGCCGAGGUUUU
amiRNA Optimal Result 185	-	TGCTTGTATATCAGTCCTCCG	AT2G25930.1	2	1951-1972	CGGAAGGACUGAUAUACAAGCC	CGGAAGGACUGAUAUACAAGCC :::: :::::::::::::::: GCCU-CCUGACUAUAUGUUCGU	GCCU-CCUGACUAUAUGUUCGU
amiRNA Optimal Result 201	-	TGGAGGTGGGAATCCCATCCG	AT2G25930.1	2	2060-2081	CGGCAUGGGAUUCCCACCUCCU	CGGCAUGGGAUUCCCACCUCCU :::: :::::::::::::::: GCC-UACCCUAAGGGUGGAGGU	GCC-UACCCUAAGGGUGGAGGU
amiRNA Optimal Result 76	-	TTCACTCGCGAGCTTTGCCTA	AT2G25930.1	2.5	2517-2537	AACGCAAAGCUCGCGAGUGAG	AACGCAAAGCUCGCGAGUGAG : :::::::::::::::::. AUCCGUUUCGAGCGCUCACUU	AUCCGUUUCGAGCGCUCACUU
amiRNA Optimal Result 77	-	TTGCCATGACCCTCTTGTCAT	AT2G25930.1	2.5	1310-1330	UUCACAAGAGGGUCAUGGCAG	UUCACAAGAGGGUCAUGGCAG : :::::::::::::::::. UACUGUUCUCCCAGUACCGUU	UACUGUUCUCCCAGUACCGUU
amiRNA Optimal Result 79	-	TAGAGAGGCGCATGCTCTCCA	AT2G25930.1	2.5	1368-1388	AGCAGAGCAUGCGCCUCUCUG	AGCAGAGCAUGCGCCUCUCUG : :::::::::::::::::. ACCUCUCGUACGCGGAGAGAU	ACCUCUCGUACGCGGAGAGAU
amiRNA Optimal Result 80	-	TCCATGCCGGGGTGATATCGT	AT2G25930.1	2.5	2048-2068	UCAAUAUCACCCCGGCAUGGG	UCAAUAUCACCCCGGCAUGGG : :::::::::::::::::. UGCUAUAGUGGGGCCGUACCU	UGCUAUAGUGGGGCCGUACCU
amiRNA Optimal Result 81	-	TTGCAGAGAGGCGCATGCCCA	AT2G25930.1	2.5	1371-1391	AGAGCAUGCGCCUCUCUGCAG	AGAGCAUGCGCCUCUCUGCAG : :::::::::::::::::. ACCCGUACGCGGAGAGACGUU	ACCCGUACGCGGAGAGACGUU
amiRNA Optimal Result 83	-	TCTGTGGCCCACTTGGACCGG	AT2G25930.1	2.5	2323-2343	GCAGUCCAAGUGGGCCACAGG	GCAGUCCAAGUGGGCCACAGG : :::::::::::::::::. GGCCAGGUUCACCCGGUGUCU	GGCCAGGUUCACCCGGUGUCU
amiRNA Optimal Result 84	-	TCATACCTGGGTGAGGCTCGA	AT2G25930.1	2.5	1966-1986	ACAAGCCUCACCCAGGUAUGG	ACAAGCCUCACCCAGGUAUGG : :::::::::::::::::. AGCUCGGAGUGGGUCCAUACU	AGCUCGGAGUGGGUCCAUACU
amiRNA Optimal Result 85	-	TCTGACCTTGCATTCGCCCTC	AT2G25930.1	2.5	1091-1111	CAAGGCGAAUGCAAGGUCAGG	CAAGGCGAAUGCAAGGUCAGG : :::::::::::::::::. CUCCCGCUUACGUUCCAGUCU	CUCCCGCUUACGUUCCAGUCU
amiRNA Optimal Result 86	-	TCACCGGAAAAGTGCGTGCCC	AT2G25930.1	2.5	1932-12-01	CGUCACGCACUUUUCCGGUGG	CGUCACGCACUUUUCCGGUGG : :::::::::::::::::. CCCGUGCGUGAAAAGGCCACU	CCCGUGCGUGAAAAGGCCACU
amiRNA Optimal Result 87	-	TGGCTGCGAATGGCCGAACGC	AT2G25930.1	2.5	2362-2382	CCUUUCGGCCAUUCGCAGCCG	CCUUUCGGCCAUUCGCAGCCG : :::::::::::::::::. CGCAAGCCGGUAAGCGUCGGU	CGCAAGCCGGUAAGCGUCGGU
amiRNA Optimal Result 88	-	TGACAACATGTGGTAGAGCAC	AT2G25930.1	2.5	1705-1725	CUCCUCUACCACAUGUUGUCG	CUCCUCUACCACAUGUUGUCG : :::::::::::::::::. CACGAGAUGGUGUACAACAGU	CACGAGAUGGUGUACAACAGU
amiRNA Optimal Result 89	-	TCGGGGTGATATTGAGGCCTA	AT2G25930.1	2.5	2042-2062	AAUGCCUCAAUAUCACCCCGG	AAUGCCUCAAUAUCACCCCGG : :::::::::::::::::. AUCCGGAGUUAUAGUGGGGCU	AUCCGGAGUUAUAGUGGGGCU
amiRNA Optimal Result 90	-	TAATACGCATAGAGAGGACTT	AT2G25930.1	2.5	2601-2621	UAAUCCUCUCUAUGCGUAUUG	UAAUCCUCUCUAUGCGUAUUG : :::::::::::::::::. UUCAGGAGAGAUACGCAUAAU	UUCAGGAGAGAUACGCAUAAU
amiRNA Optimal Result 91	-	TTTGCTCGCGGATAAGACCTA	AT2G25930.1	2.5	2276-2296	AAAGUCUUAUCCGCGAGCAAG	AAAGUCUUAUCCGCGAGCAAG : :::::::::::::::::. AUCCAGAAUAGGCGCUCGUUU	AUCCAGAAUAGGCGCUCGUUU
amiRNA Optimal Result 92	-	TCTCCCAACTACGTTCTCCGG	AT2G25930.1	2.5	1779-1799	GCUGAGAACGUAGUUGGGAGG	GCUGAGAACGUAGUUGGGAGG : :::::::::::::::::. GGCCUCUUGCAUCAACCCUCU	GGCCUCUUGCAUCAACCCUCU
amiRNA Optimal Result 94	-	TCAGGAGGTGGGAATCCCCTC	AT2G25930.1	2.5	2063-2083	CAUGGGAUUCCCACCUCCUGG	CAUGGGAUUCCCACCUCCUGG : :::::::::::::::::. CUCCCCUAAGGGUGGAGGACU	CUCCCCUAAGGGUGGAGGACU
amiRNA Optimal Result 95	-	TATACCTGGGTGAGGCTTCTT	AT2G25930.1	2.5	1965-1985	UACAAGCCUCACCCAGGUAUG	UACAAGCCUCACCCAGGUAUG : :::::::::::::::::. UUCUUCGGAGUGGGUCCAUAU	UUCUUCGGAGUGGGUCCAUAU
amiRNA Optimal Result 96	-	TAGGAGGTGGGAATCCCACGG	AT2G25930.1	2.5	2062-2082	GCAUGGGAUUCCCACCUCCUG	GCAUGGGAUUCCCACCUCCUG : :::::::::::::::::. GGCACCCUAAGGGUGGAGGAU	GGCACCCUAAGGGUGGAGGAU
amiRNA Optimal Result 97	-	TCGTGTGTGCCATACCTGCGA	AT2G25930.1	2.5	1975-1995	ACCCAGGUAUGGCACACACGG	ACCCAGGUAUGGCACACACGG : :::::::::::::::::. AGCGUCCAUACCGUGUGUGCU	AGCGUCCAUACCGUGUGUGCU
amiRNA Optimal Result 98	-	TCATCTCGGTATAACCGACTA	AT2G25930.1	2.5	1226-1246	AAAUCGGUUAUACCGAGAUGG	AAAUCGGUUAUACCGAGAUGG : :::::::::::::::::. AUCAGCCAAUAUGGCUCUACU	AUCAGCCAAUAUGGCUCUACU
amiRNA Optimal Result 99	-	TCGAGGGAGACATTACAGCGT	AT2G25930.1	2.5	1933-1953	UCCCUGUAAUGUCUCCCUCGG	UCCCUGUAAUGUCUCCCUCGG : :::::::::::::::::. UGCGACAUUACAGAGGGAGCU	UGCGACAUUACAGAGGGAGCU
amiRNA Optimal Result 100	-	TCCGTGTGTGCCATACCTCGC	AT2G25930.1	2.5	1976-1996	CCCAGGUAUGGCACACACGGG	CCCAGGUAUGGCACACACGGG : :::::::::::::::::. CGCUCCAUACCGUGUGUGCCU	CGCUCCAUACCGUGUGUGCCU
amiRNA Optimal Result 101	-	TAACTCAAATAGTTGAACCGG	AT2G25930.1	2.5	1548-1568	GCUGUUCAACUAUUUGAGUUG	GCUGUUCAACUAUUUGAGUUG : :::::::::::::::::. GGCCAAGUUGAUAAACUCAAU	GGCCAAGUUGAUAAACUCAAU
amiRNA Optimal Result 102	-	TCGGAAAAGTGCGTGACGCCC	AT2G25930.1	2.5	2025-09-29	CGUCGUCACGCACUUUUCCGG	CGUCGUCACGCACUUUUCCGG : :::::::::::::::::. CCCGCAGUGCGUGAAAAGGCU	CCCGCAGUGCGUGAAAAGGCU
amiRNA Optimal Result 103	-	TTACGTTCTCAGCTGAGCCTA	AT2G25930.1	2.5	1771-1791	AAAGCUCAGCUGAGAACGUAG	AAAGCUCAGCUGAGAACGUAG : :::::::::::::::::. AUCCGAGUCGACUCUUGCAUU	AUCCGAGUCGACUCUUGCAUU
amiRNA Optimal Result 104	-	TTTTCTTGCTCGCGGATACGT	AT2G25930.1	2.5	2280-2300	UCUUAUCCGCGAGCAAGAAAG	UCUUAUCCGCGAGCAAGAAAG : :::::::::::::::::. UGCAUAGGCGCUCGUUCUUUU	UGCAUAGGCGCUCGUUCUUUU
amiRNA Optimal Result 105	-	TAAACTACGATAGAGATCCCT	AT2G25930.1	2.5	309-329	UGAGAUCUCUAUCGUAGUUUG	UGAGAUCUCUAUCGUAGUUUG : :::::::::::::::::. UCCCUAGAGAUAGCAUCAAAU	UCCCUAGAGAUAGCAUCAAAU
amiRNA Optimal Result 106	-	TATGCTGTGCCGAAGATCCCT	AT2G25930.1	2.5	838-858	UGAGAUCUUCGGCACAGCAUG	UGAGAUCUUCGGCACAGCAUG : :::::::::::::::::. UCCCUAGAAGCCGUGUCGUAU	UCCCUAGAAGCCGUGUCGUAU
amiRNA Optimal Result 107	-	TCCAACTACGTTCTCAGCCGT	AT2G25930.1	2.5	1776-1796	UCAGCUGAGAACGUAGUUGGG	UCAGCUGAGAACGUAGUUGGG : :::::::::::::::::. UGCCGACUCUUGCAUCAACCU	UGCCGACUCUUGCAUCAACCU
amiRNA Optimal Result 108	-	TACCATCGAATCATCAGACAG	AT2G25930.1	2.5	1419-1439	GUUUCUGAUGAUUCGAUGGUG	GUUUCUGAUGAUUCGAUGGUG : :::::::::::::::::. GACAGACUACUAAGCUACCAU	GACAGACUACUAAGCUACCAU
amiRNA Optimal Result 109	-	TAGAGTGGGTGAATCAAGCAC	AT2G25930.1	2.5	195-215	CUACUUGAUUCACCCACUCUG	CUACUUGAUUCACCCACUCUG : :::::::::::::::::. CACGAACUAAGUGGGUGAGAU	CACGAACUAAGUGGGUGAGAU
amiRNA Optimal Result 110	-	TGTCACTCCTCCCCCATCCCA	AT2G25930.1	2.5	2472-2492	AGAGAUGGGGGAGGAGUGACG	AGAGAUGGGGGAGGAGUGACG : :::::::::::::::::. ACCCUACCCCCUCCUCACUGU	ACCCUACCCCCUCCUCACUGU
amiRNA Optimal Result 111	-	TTGCGAATGGCCGAAAGGCCA	AT2G25930.1	2.5	2359-2379	AGUCCUUUCGGCCAUUCGCAG	AGUCCUUUCGGCCAUUCGCAG : :::::::::::::::::. ACCGGAAAGCCGGUAAGCGUU	ACCGGAAAGCCGGUAAGCGUU
amiRNA Optimal Result 154	-	TAGACATTACAGGGATCACCG	AT2G25930.1	2.5	1926-1947	UGGUUGAUCCCUGUAAUGUCUC	UGGUUGAUCCCUGUAAUGUCUC .:::: ::::::::::::::: GCCA-CUAGGGACAUUACAGAU	GCCA-CUAGGGACAUUACAGAU
amiRNA Optimal Result 157	-	TCCGAAGATCTCACATTTCCG	AT2G25930.1	2.5	829-850	UGGAAAAUGUGAGAUCUUCGGC	UGGAAAAUGUGAGAUCUUCGGC .::::: :::::::::::::: GCCUUU-ACACUCUAGAAGCCU	GCCUUU-ACACUCUAGAAGCCU
amiRNA Optimal Result 188	-	TACTACGATAGAGATCTCCCG	AT2G25930.1	2.5	306-327	UGGUGAGAUCUCUAUCGUAGUU	UGGUGAGAUCUCUAUCGUAGUU .:: ::::::::::::::::: GCC-CUCUAGAGAUAGCAUCAU	GCC-CUCUAGAGAUAGCAUCAU
amiRNA Optimal Result 189	-	TCTACGAGAATTCATCGTCCG	AT2G25930.1	2.5	671-692	UGGAACGAUGAAUUCUCGUAGU	UGGAACGAUGAAUUCUCGUAGU .::: :::::::::::::::: GCCU-GCUACUUAAGAGCAUCU	GCCU-GCUACUUAAGAGCAUCU
amiRNA Optimal Result 133	-	TGCCGGTGGGTTGTTTGCCAT	AT2G25930.1	3	1842-1862	UUUGCAAACAACCCACCGGCU	UUUGCAAACAACCCACCGGCU : ::::::::::::::::: UACCGUUUGUUGGGUGGCCGU	UACCGUUUGUUGGGUGGCCGU
amiRNA Optimal Result 134	-	TCACCATAATACGTTTACCTC	AT2G25930.1	3	2685-2705	CAUGUAAACGUAUUAUGGUGU	CAUGUAAACGUAUUAUGGUGU : ::::::::::::::::: CUCCAUUUGCAUAAUACCACU	CUCCAUUUGCAUAAUACCACU
amiRNA Optimal Result 135	-	TGTGTTCTGAAGATTTCCCGC	AT2G25930.1	3	2196-2216	CCUGGAAAUCUUCAGAACACC	CCUGGAAAUCUUCAGAACACC : ::::::::::::::::: CGCCCUUUAGAAGUCUUGUGU	CGCCCUUUAGAAGUCUUGUGU
amiRNA Optimal Result 136	-	TAGTCACCCCTTTGTTTGCCC	AT2G25930.1	3	1724-1744	CGUCAAACAAAGGGGUGACUC	CGUCAAACAAAGGGGUGACUC : ::::::::::::::::: CCCGUUUGUUUCCCCACUGAU	CCCGUUUGUUUCCCCACUGAU
amiRNA Optimal Result 137	-	TACATACGTTTTGCTTTGCGG	AT2G25930.1	3	1033-1053	GCUCAAAGCAAAACGUAUGUU	GCUCAAAGCAAAACGUAUGUU : ::::::::::::::::: GGCGUUUCGUUUUGCAUACAU	GGCGUUUCGUUUUGCAUACAU
amiRNA Optimal Result 138	-	TACTTCTCAGTTGCTTGGCTA	AT2G25930.1	3	788-808	AAACCAAGCAACUGAGAAGUU	AAACCAAGCAACUGAGAAGUU : ::::::::::::::::: AUCGGUUCGUUGACUCUUCAU	AUCGGUUCGUUGACUCUUCAU
amiRNA Optimal Result 139	-	TAGAGGATTAAGGCTTAGCGC	AT2G25930.1	3	2590-2610	CCUCUAAGCCUUAAUCCUCUC	CCUCUAAGCCUUAAUCCUCUC : ::::::::::::::::: CGCGAUUCGGAAUUAGGAGAU	CGCGAUUCGGAAUUAGGAGAU
amiRNA Optimal Result 140	-	TTGGCCGAAAGGACTTGCCAG	AT2G25930.1	3	2353-2373	GUAGCAAGUCCUUUCGGCCAU	GUAGCAAGUCCUUUCGGCCAU : ::::::::::::::::: GACCGUUCAGGAAAGCCGGUU	GACCGUUCAGGAAAGCCGGUU
amiRNA Optimal Result 141	-	TCTAGGTGCCACCATTGGCGA	AT2G25930.1	3	972-992	ACCCCAAUGGUGGCACCUAGC	ACCCCAAUGGUGGCACCUAGC : ::::::::::::::::: AGCGGUUACCACCGUGGAUCU	AGCGGUUACCACCGUGGAUCU
amiRNA Optimal Result 142	-	TAGATTTCCAGGATGTCCCAT	AT2G25930.1	3	2187-2207	UUUGGACAUCCUGGAAAUCUU	UUUGGACAUCCUGGAAAUCUU : ::::::::::::::::: UACCCUGUAGGACCUUUAGAU	UACCCUGUAGGACCUUUAGAU
amiRNA Optimal Result 143	-	TACGACAACATGTGGTAGCGC	AT2G25930.1	3	1707-1727	CCUCUACCACAUGUUGUCGUC	CCUCUACCACAUGUUGUCGUC : ::::::::::::::::: CGCGAUGGUGUACAACAGCAU	CGCGAUGGUGUACAACAGCAU
amiRNA Optimal Result 144	-	TGGCTGACTAGATGGTCCCGC	AT2G25930.1	3	717-737	CCUGGACCAUCUAGUCAGCCU	CCUGGACCAUCUAGUCAGCCU : ::::::::::::::::: CGCCCUGGUAGAUCAGUCGGU	CGCCCUGGUAGAUCAGUCGGU
amiRNA Optimal Result 145	-	TAGTGCGTGACGACGTGGCCA	AT2G25930.1	3	2025-03-23	AGUCCACGUCGUCACGCACUU	AGUCCACGUCGUCACGCACUU : ::::::::::::::::: ACCGGUGCAGCAGUGCGUGAU	ACCGGUGCAGCAGUGCGUGAU
amiRNA Optimal Result 146	-	TCGTTTACGTTCTTCTTGCAA	AT2G25930.1	3	2562-2582	AUACAAGAAGAACGUAAACGC	AUACAAGAAGAACGUAAACGC : ::::::::::::::::: AACGUUCUUCUUGCAUUUGCU	AACGUUCUUCUUGCAUUUGCU
amiRNA Optimal Result 147	-	TAGAGGCGCATGCTCTGCCTA	AT2G25930.1	3	1366-1386	AAAGCAGAGCAUGCGCCUCUC	AAAGCAGAGCAUGCGCCUCUC : ::::::::::::::::: AUCCGUCUCGUACGCGGAGAU	AUCCGUCUCGUACGCGGAGAU
amiRNA Optimal Result 148	-	TAGAGACATCTATGCTGGCTT	AT2G25930.1	3	1447-1467	UAUCCAGCAUAGAUGUCUCUC	UAUCCAGCAUAGAUGUCUCUC : ::::::::::::::::: UUCGGUCGUAUCUACAGAGAU	UUCGGUCGUAUCUACAGAGAU
amiRNA Optimal Result 149	-	TTACCTGGGTGAGGCTTGCAA	AT2G25930.1	3	1964-1984	AUACAAGCCUCACCCAGGUAU	AUACAAGCCUCACCCAGGUAU : ::::::::::::::::: AACGUUCGGAGUGGGUCCAUU	AACGUUCGGAGUGGGUCCAUU
amiRNA Optimal Result 150	-	TACTACGTTCTCAGCTGACCA	AT2G25930.1	3	1773-1793	AGCUCAGCUGAGAACGUAGUU	AGCUCAGCUGAGAACGUAGUU : ::::::::::::::::: ACCAGUCGACUCUUGCAUCAU	ACCAGUCGACUCUUGCAUCAU
amiRNA Optimal Result 151	-	TATCGAAAAACAGACTAACGT	AT2G25930.1	3	263-283	UCUUUAGUCUGUUUUUCGAUU	UCUUUAGUCUGUUUUUCGAUU : ::::::::::::::::: UGCAAUCAGACAAAAAGCUAU	UGCAAUCAGACAAAAAGCUAU
amiRNA Optimal Result 152	-	TACCTGATCCCTAACTTCCGC	AT2G25930.1	3	1071-1091	CCUGAAGUUAGGGAUCAGGUC	CCUGAAGUUAGGGAUCAGGUC : ::::::::::::::::: CGCCUUCAAUCCCUAGUCCAU	CGCCUUCAAUCCCUAGUCCAU
amiRNA Optimal Result 153	-	TACATCTATGCTGGATATCGT	AT2G25930.1	3	1443-1463	UCUAUAUCCAGCAUAGAUGUC	UCUAUAUCCAGCAUAGAUGUC : ::::::::::::::::: UGCUAUAGGUCGUAUCUACAU	UGCUAUAGGUCGUAUCUACAU
amiRNA Optimal Result 155	-	TAGGACAAACTACGATAGCGT	AT2G25930.1	3	314-334	UCUCUAUCGUAGUUUGUCCUU	UCUCUAUCGUAGUUUGUCCUU : ::::::::::::::::: UGCGAUAGCAUCAAACAGGAU	UGCGAUAGCAUCAAACAGGAU
amiRNA Optimal Result 156	-	TTGAGGCTTACACCATAACAG	AT2G25930.1	3	2694-2714	GUAUUAUGGUGUAAGCCUCAU	GUAUUAUGGUGUAAGCCUCAU : ::::::::::::::::: GACAAUACCACAUUCGGAGUU	GACAAUACCACAUUCGGAGUU
amiRNA Optimal Result 158	-	TGGCTTACACCATAATACCTA	AT2G25930.1	3	2691-2711	AACGUAUUAUGGUGUAAGCCU	AACGUAUUAUGGUGUAAGCCU : ::::::::::::::::: AUCCAUAAUACCACAUUCGGU	AUCCAUAAUACCACAUUCGGU
amiRNA Optimal Result 159	-	TAAAGGCATGTAGTTGGACTC	AT2G25930.1	3	1824-1844	CAAUCCAACUACAUGCCUUUU	CAAUCCAACUACAUGCCUUUU : ::::::::::::::::: CUCAGGUUGAUGUACGGAAAU	CUCAGGUUGAUGUACGGAAAU
amiRNA Optimal Result 160	-	TCCTGGGTGAGGCTTGTACAA	AT2G25930.1	3	1962-1982	AUAUACAAGCCUCACCCAGGU	AUAUACAAGCCUCACCCAGGU : ::::::::::::::::: AACAUGUUCGGAGUGGGUCCU	AACAUGUUCGGAGUGGGUCCU
amiRNA Optimal Result 161	-	TAAACGTCATCACTTGCCCCA	AT2G25930.1	3	1403-1423	AGAGGCAAGUGAUGACGUUUC	AGAGGCAAGUGAUGACGUUUC : ::::::::::::::::: ACCCCGUUCACUACUGCAAAU	ACCCCGUUCACUACUGCAAAU
amiRNA Optimal Result 162	-	TTGCCATACCTGGGTGAGCCA	AT2G25930.1	3	1969-1989	AGCCUCACCCAGGUAUGGCAC	AGCCUCACCCAGGUAUGGCAC : ::::::::::::::::: ACCGAGUGGGUCCAUACCGUU	ACCGAGUGGGUCCAUACCGUU
amiRNA Optimal Result 163	-	TCCGGTGAAGCCGGTGGGCTC	AT2G25930.1	3	1850-1870	CAACCCACCGGCUUCACCGGC	CAACCCACCGGCUUCACCGGC : ::::::::::::::::: CUCGGGUGGCCGAAGUGGCCU	CUCGGGUGGCCGAAGUGGCCU
amiRNA Optimal Result 164	-	TGAGGCGCATGCTCTGCTCTA	AT2G25930.1	3	1365-1385	AAAAGCAGAGCAUGCGCCUCU	AAAAGCAGAGCAUGCGCCUCU : ::::::::::::::::: AUCUCGUCUCGUACGCGGAGU	AUCUCGUCUCGUACGCGGAGU
amiRNA Optimal Result 165	-	TTGTGTGCCATACCTGGGCGT	AT2G25930.1	3	1973-1993	UCACCCAGGUAUGGCACACAC	UCACCCAGGUAUGGCACACAC : ::::::::::::::::: UGCGGGUCCAUACCGUGUGUU	UGCGGGUCCAUACCGUGUGUU
amiRNA Optimal Result 166	-	TGGAGAGACATCTATGCTCGT	AT2G25930.1	3	1449-1469	UCCAGCAUAGAUGUCUCUCCC	UCCAGCAUAGAUGUCUCUCCC : ::::::::::::::::: UGCUCGUAUCUACAGAGAGGU	UGCUCGUAUCUACAGAGAGGU
amiRNA Optimal Result 167	-	TATTTAATCCATTTGGACCTA	AT2G25930.1	3	40-60	AAUGUCCAAAUGGAUUAAAUC	AAUGUCCAAAUGGAUUAAAUC : ::::::::::::::::: AUCCAGGUUUACCUAAUUUAU	AUCCAGGUUUACCUAAUUUAU
amiRNA Optimal Result 168	-	TGGTTCATTATGGTGGGCCTG	AT2G25930.1	3	2111-2131	GAUGCCCACCAUAAUGAACCC	GAUGCCCACCAUAAUGAACCC : ::::::::::::::::: GUCCGGGUGGUAUUACUUGGU	GUCCGGGUGGUAUUACUUGGU
amiRNA Optimal Result 169	-	TTGCGTGACGACGTGGACCCA	AT2G25930.1	3	2025-01-21	AGAGUCCACGUCGUCACGCAC	AGAGUCCACGUCGUCACGCAC : ::::::::::::::::: ACCCAGGUGCAGCAGUGCGUU	ACCCAGGUGCAGCAGUGCGUU
amiRNA Optimal Result 170	-	TGGTGCCACCATTGGGGTCTC	AT2G25930.1	3	969-989	CACACCCCAAUGGUGGCACCU	CACACCCCAAUGGUGGCACCU : ::::::::::::::::: CUCUGGGGUUACCACCGUGGU	CUCUGGGGUUACCACCGUGGU
amiRNA Optimal Result 171	-	TGGAATCCCATGCCGGGGCGT	AT2G25930.1	3	2054-2074	UCACCCCGGCAUGGGAUUCCC	UCACCCCGGCAUGGGAUUCCC : ::::::::::::::::: UGCGGGGCCGUACCCUAAGGU	UGCGGGGCCGUACCCUAAGGU
amiRNA Optimal Result 172	-	TAACAGACTAAAGAGGAACCT	AT2G25930.1	3	256-276	UGAUUCCUCUUUAGUCUGUUU	UGAUUCCUCUUUAGUCUGUUU : ::::::::::::::::: UCCAAGGAGAAAUCAGACAAU	UCCAAGGAGAAAUCAGACAAU
amiRNA Optimal Result 173	-	TTAGAGAGGATTAAGGCTCAC	AT2G25930.1	3	2593-2613	CUAAGCCUUAAUCCUCUCUAU	CUAAGCCUUAAUCCUCUCUAU : ::::::::::::::::: CACUCGGAAUUAGGAGAGAUU	CACUCGGAAUUAGGAGAGAUU
amiRNA Optimal Result 174	-	TCGAATGGCCGAAAGGACCTC	AT2G25930.1	3	2357-2377	CAAGUCCUUUCGGCCAUUCGC	CAAGUCCUUUCGGCCAUUCGC : ::::::::::::::::: CUCCAGGAAAGCCGGUAAGCU	CUCCAGGAAAGCCGGUAAGCU
amiRNA Optimal Result 175	-	TGAGCCGGTGAAGCCGGTCGC	AT2G25930.1	3	1853-1873	CCCACCGGCUUCACCGGCUCC	CCCACCGGCUUCACCGGCUCC : ::::::::::::::::: CGCUGGCCGAAGUGGCCGAGU	CGCUGGCCGAAGUGGCCGAGU
amiRNA Optimal Result 176	-	TGAAAAGTGCGTGACGACCTC	AT2G25930.1	3	2025-07-27	CACGUCGUCACGCACUUUUCC	CACGUCGUCACGCACUUUUCC : ::::::::::::::::: CUCCAGCAGUGCGUGAAAAGU	CUCCAGCAGUGCGUGAAAAGU
amiRNA Optimal Result 177	-	TAAGTGCGTGACGACGTGCAG	AT2G25930.1	3	2025-04-24	GUCCACGUCGUCACGCACUUU	GUCCACGUCGUCACGCACUUU : ::::::::::::::::: GACGUGCAGCAGUGCGUGAAU	GACGUGCAGCAGUGCGUGAAU
amiRNA Optimal Result 178	-	TTATGGAGGGAAGTAGCCCTA	AT2G25930.1	3	2085-2105	AAUGGCUACUUCCCUCCAUAU	AAUGGCUACUUCCCUCCAUAU : ::::::::::::::::: AUCCCGAUGAAGGGAGGUAUU	AUCCCGAUGAAGGGAGGUAUU
amiRNA Optimal Result 179	-	TGACAAACTACGATAGAGCTG	AT2G25930.1	3	312-332	GAUCUCUAUCGUAGUUUGUCC	GAUCUCUAUCGUAGUUUGUCC : ::::::::::::::::: GUCGAGAUAGCAUCAAACAGU	GUCGAGAUAGCAUCAAACAGU
amiRNA Optimal Result 180	-	TGTACAATACGCATAGAGCGC	AT2G25930.1	3	2605-2625	CCUCUCUAUGCGUAUUGUACU	CCUCUCUAUGCGUAUUGUACU : ::::::::::::::::: CGCGAGAUACGCAUAACAUGU	CGCGAGAUACGCAUAACAUGU
amiRNA Optimal Result 181	-	TCCATACCTGGGTGAGGCCTC	AT2G25930.1	3	1967-1987	CAAGCCUCACCCAGGUAUGGC	CAAGCCUCACCCAGGUAUGGC : ::::::::::::::::: CUCCGGAGUGGGUCCAUACCU	CUCCGGAGUGGGUCCAUACCU
amiRNA Optimal Result 182	-	TGTCCTTCCGAGGGAGACCTA	AT2G25930.1	3	1940-1960	AAUGUCUCCCUCGGAAGGACU	AAUGUCUCCCUCGGAAGGACU : ::::::::::::::::: AUCCAGAGGGAGCCUUCCUGU	AUCCAGAGGGAGCCUUCCUGU
amiRNA Optimal Result 183	-	TGCTGCTCATAAAGAGCCCTG	AT2G25930.1	3	620-640	GAUGGCUCUUUAUGAGCAGCU	GAUGGCUCUUUAUGAGCAGCU : ::::::::::::::::: GUCCCGAGAAAUACUCGUCGU	GUCCCGAGAAAUACUCGUCGU
amiRNA Optimal Result 184	-	TAGGAGGCTTTACCAGAACTA	AT2G25930.1	3	1690-1710	AAUUUCUGGUAAAGCCUCCUC	AAUUUCUGGUAAAGCCUCCUC : ::::::::::::::::: AUCAAGACCAUUUCGGAGGAU	AUCAAGACCAUUUCGGAGGAU
amiRNA Optimal Result 186	-	TAGTGAGATTCAGCTCCACTT	AT2G25930.1	3	1274-1294	UAAUGGAGCUGAAUCUCACUU	UAAUGGAGCUGAAUCUCACUU : ::::::::::::::::: UUCACCUCGACUUAGAGUGAU	UUCACCUCGACUUAGAGUGAU
amiRNA Optimal Result 187	-	TGGTACCACCTTTATCACCCA	AT2G25930.1	3	2493-2513	AGAGUGAUAAAGGUGGUACCU	AGAGUGAUAAAGGUGGUACCU : ::::::::::::::::: ACCCACUAUUUCCACCAUGGU	ACCCACUAUUUCCACCAUGGU
amiRNA Optimal Result 190	-	TGCCACCTGACCTTGCATCCC	AT2G25930.1	3	1096-1116	CGAAUGCAAGGUCAGGUGGCU	CGAAUGCAAGGUCAGGUGGCU : ::::::::::::::::: CCCUACGUUCCAGUCCACCGU	CCCUACGUUCCAGUCCACCGU
amiRNA Optimal Result 191	-	TATGCCCCGTGTGTGCCACAG	AT2G25930.1	3	1981-2001	GUAUGGCACACACGGGGCAUU	GUAUGGCACACACGGGGCAUU : ::::::::::::::::: GACACCGUGUGUGCCCCGUAU	GACACCGUGUGUGCCCCGUAU
amiRNA Optimal Result 192	-	TTGCTCCCTTGCCTGCTCCTA	AT2G25930.1	3	2297-2317	AAAGAGCAGGCAAGGGAGCAC	AAAGAGCAGGCAAGGGAGCAC : ::::::::::::::::: AUCCUCGUCCGUUCCCUCGUU	AUCCUCGUCCGUUCCCUCGUU
amiRNA Optimal Result 193	-	TGAGAGACATCTATGCTGCAA	AT2G25930.1	3	1448-1468	AUCCAGCAUAGAUGUCUCUCC	AUCCAGCAUAGAUGUCUCUCC : ::::::::::::::::: AACGUCGUAUCUACAGAGAGU	AACGUCGUAUCUACAGAGAGU
amiRNA Optimal Result 194	-	TCAGAGAGGCGCATGCTCCGG	AT2G25930.1	3	1369-1389	GCAGAGCAUGCGCCUCUCUGC	GCAGAGCAUGCGCCUCUCUGC : ::::::::::::::::: GGCCUCGUACGCGGAGAGACU	GGCCUCGUACGCGGAGAGACU
amiRNA Optimal Result 195	-	TGGAGGAGCTCTAGGCCCCCG	AT2G25930.1	3	591-611	GGAGGGCCUAGAGCUCCUCCU	GGAGGGCCUAGAGCUCCUCCU : ::::::::::::::::: GCCCCCGGAUCUCGAGGAGGU	GCCCCCGGAUCUCGAGGAGGU
amiRNA Optimal Result 196	-	TTATATCAGTCCTTCCGACGC	AT2G25930.1	3	1947-1967	CCCUCGGAAGGACUGAUAUAC	CCCUCGGAAGGACUGAUAUAC : ::::::::::::::::: CGCAGCCUUCCUGACUAUAUU	CGCAGCCUUCCUGACUAUAUU
amiRNA Optimal Result 197	-	TAGCTCTAGGCCCTCCTTCAA	AT2G25930.1	3	586-606	AUAAAGGAGGGCCUAGAGCUC	AUAAAGGAGGGCCUAGAGCUC : ::::::::::::::::: AACUUCCUCCCGGAUCUCGAU	AACUUCCUCCCGGAUCUCGAU
amiRNA Optimal Result 198	-	TACGTCATCACTTGCCTCCTG	AT2G25930.1	3	1401-1421	GAAGAGGCAAGUGAUGACGUU	GAAGAGGCAAGUGAUGACGUU : ::::::::::::::::: GUCCUCCGUUCACUACUGCAU	GUCCUCCGUUCACUACUGCAU
amiRNA Optimal Result 199	-	TTGCCCCGTGTGTGCCATCCG	AT2G25930.1	3	1980-2000	GGUAUGGCACACACGGGGCAU	GGUAUGGCACACACGGGGCAU : ::::::::::::::::: GCCUACCGUGUGUGCCCCGUU	GCCUACCGUGUGUGCCCCGUU
amiRNA Optimal Result 200	-	TCGGCTGCGAATGGCCGACAC	AT2G25930.1	3	2363-2383	CUUUCGGCCAUUCGCAGCCGU	CUUUCGGCCAUUCGCAGCCGU : ::::::::::::::::: CACAGCCGGUAAGCGUCGGCU	CACAGCCGGUAAGCGUCGGCU
amiRNA Optimal Result 202	-	TTCCTCCATAATGCCCCGCGA	AT2G25930.1	3	1990-2010	ACACGGGGCAUUAUGGAGGAU	ACACGGGGCAUUAUGGAGGAU : ::::::::::::::::: AGCGCCCCGUAAUACCUCCUU	AGCGCCCCGUAAUACCUCCUU
amiRNA Optimal Result 203	-	TGGACTGCCATGACCCTCCTC	AT2G25930.1	3	1314-1334	CAAGAGGGUCAUGGCAGUCCU	CAAGAGGGUCAUGGCAGUCCU : ::::::::::::::::: CUCCUCCCAGUACCGUCAGGU	CUCCUCCCAGUACCGUCAGGU
amiRNA Optimal Result 204	-	TGAGCTAGGTGCCACCATCGC	AT2G25930.1	3	975-995	CCAAUGGUGGCACCUAGCUCU	CCAAUGGUGGCACCUAGCUCU : ::::::::::::::::: CGCUACCACCGUGGAUCGAGU	CGCUACCACCGUGGAUCGAGU
amiRNA Optimal Result 205	-	TGATTACAAAGCCACCTGCCG	AT2G25930.1	3	1105-1125	GGUCAGGUGGCUUUGUAAUCU	GGUCAGGUGGCUUUGUAAUCU : ::::::::::::::::: GCCGUCCACCGAAACAUUAGU	GCCGUCCACCGAAACAUUAGU
amiRNA Optimal Result 206	-	TATATTGAGGCATTACCACTC	AT2G25930.1	3	2035-2055	CAAUGGUAAUGCCUCAAUAUC	CAAUGGUAAUGCCUCAAUAUC : ::::::::::::::::: CUCACCAUUACGGAGUUAUAU	CUCACCAUUACGGAGUUAUAU
amiRNA Optimal Result 207	-	TAATGGCCGAAAGGACTTCCA	AT2G25930.1	3	2355-2375	AGCAAGUCCUUUCGGCCAUUC	AGCAAGUCCUUUCGGCCAUUC : ::::::::::::::::: ACCUUCAGGAAAGCCGGUAAU	ACCUUCAGGAAAGCCGGUAAU
amiRNA Optimal Result 208	-	TAAAGTGCGTGACGACGTCGT	AT2G25930.1	3	2025-05-25	UCCACGUCGUCACGCACUUUU	UCCACGUCGUCACGCACUUUU : ::::::::::::::::: UGCUGCAGCAGUGCGUGAAAU	UGCUGCAGCAGUGCGUGAAAU
amiRNA Optimal Result 209	-	TGTTCTGCCATGAGACTGCGT	AT2G25930.1	3	924-944	UCUCAGUCUCAUGGCAGAACC	UCUCAGUCUCAUGGCAGAACC : ::::::::::::::::: UGCGUCAGAGUACCGUCUUGU	UGCGUCAGAGUACCGUCUUGU
amiRNA Optimal Result 210	-	TGGACATTTGGGAGACAACCA	AT2G25930.1	3	805-825	AGUUUGUCUCCCAAAUGUCCU	AGUUUGUCUCCCAAAUGUCCU : ::::::::::::::::: ACCAACAGAGGGUUUACAGGU	ACCAACAGAGGGUUUACAGGU
amiRNA Optimal Result 211	-	TTGCCGAAGATCTCACATCTA	AT2G25930.1	3	832-852	AAAAUGUGAGAUCUUCGGCAC	AAAAUGUGAGAUCUUCGGCAC : ::::::::::::::::: AUCUACACUCUAGAAGCCGUU	AUCUACACUCUAGAAGCCGUU
amiRNA Optimal Result 212	-	TAGAGCTAGGTGCCACCACTC	AT2G25930.1	3	976-996	CAAUGGUGGCACCUAGCUCUC	CAAUGGUGGCACCUAGCUCUC : ::::::::::::::::: CUCACCACCGUGGAUCGAGAU	CUCACCACCGUGGAUCGAGAU
amiRNA Optimal Result 213	-	TTGGTCCAGGATGAACCACAC	AT2G25930.1	3	706-726	CUUUGGUUCAUCCUGGACCAU	CUUUGGUUCAUCCUGGACCAU : ::::::::::::::::: CACACCAAGUAGGACCUGGUU	CACACCAAGUAGGACCUGGUU
amiRNA Optimal Result 214	-	TGAGTCATAGCGTTTACGCTG	AT2G25930.1	3	2571-2591	GAACGUAAACGCUAUGACUCC	GAACGUAAACGCUAUGACUCC : ::::::::::::::::: GUCGCAUUUGCGAUACUGAGU	GUCGCAUUUGCGAUACUGAGU
amiRNA Optimal Result 215	-	TGAGGATTAAGGCTTAGACGT	AT2G25930.1	3	2589-2609	UCCUCUAAGCCUUAAUCCUCU	UCCUCUAAGCCUUAAUCCUCU : ::::::::::::::::: UGCAGAUUCGGAAUUAGGAGU	UGCAGAUUCGGAAUUAGGAGU
amiRNA Optimal Result 216	-	TTCTATGCTGGATATAGACTG	AT2G25930.1	3	1440-1460	GAUUCUAUAUCCAGCAUAGAU	GAUUCUAUAUCCAGCAUAGAU : ::::::::::::::::: GUCAGAUAUAGGUCGUAUCUU	GUCAGAUAUAGGUCGUAUCUU
amiRNA Optimal Result 217	-	TCATCTATGCTGGATATACAT	AT2G25930.1	3	1442-1462	UUCUAUAUCCAGCAUAGAUGU	UUCUAUAUCCAGCAUAGAUGU : ::::::::::::::::: UACAUAUAGGUCGUAUCUACU	UACAUAUAGGUCGUAUCUACU
amiRNA Optimal Result 218	-	TAGTACAATACGCATAGACAC	AT2G25930.1	3	2606-2626	CUCUCUAUGCGUAUUGUACUU	CUCUCUAUGCGUAUUGUACUU : ::::::::::::::::: CACAGAUACGCAUAACAUGAU	CACAGAUACGCAUAACAUGAU
amiRNA Optimal Result 219	-	TCATATAATGACCATAATCTG	AT2G25930.1	3	2008-2028	GAUAUUAUGGUCAUUAUAUGC	GAUAUUAUGGUCAUUAUAUGC : ::::::::::::::::: GUCUAAUACCAGUAAUAUACU	GUCUAAUACCAGUAAUAUACU
amiRNA Optimal Result 220	-	TGCTTACACCATAATACGCTA	AT2G25930.1	3	2690-2710	AAACGUAUUAUGGUGUAAGCC	AAACGUAUUAUGGUGUAAGCC : ::::::::::::::::: AUCGCAUAAUACCACAUUCGU	AUCGCAUAAUACCACAUUCGU
amiRNA Optimal Result 221	-	TTTGGCTTGAACAATATGCGA	AT2G25930.1	3	2128-2148	ACCCAUAUUGUUCAAGCCAAC	ACCCAUAUUGUUCAAGCCAAC : ::::::::::::::::: AGCGUAUAACAAGUUCGGUUU	AGCGUAUAACAAGUUCGGUUU
amiRNA Optimal Result 222	-	TAGGCATGTAGTTGGATTCTA	AT2G25930.1	3	1822-1842	AACAAUCCAACUACAUGCCUU	AACAAUCCAACUACAUGCCUU : ::::::::::::::::: AUCUUAGGUUGAUGUACGGAU	AUCUUAGGUUGAUGUACGGAU
amiRNA Optimal Result 223	-	TGAGACATTACAGGGATCCAG	AT2G25930.1	3	1928-1948	GUUGAUCCCUGUAAUGUCUCC	GUUGAUCCCUGUAAUGUCUCC : ::::::::::::::::: GACCUAGGGACAUUACAGAGU	GACCUAGGGACAUUACAGAGU
amiRNA Optimal Result 224	-	TTAGCCATTACCAGGAGGCGC	AT2G25930.1	3	2073-2093	CCACCUCCUGGUAAUGGCUAC	CCACCUCCUGGUAAUGGCUAC : ::::::::::::::::: CGCGGAGGACCAUUACCGAUU	CGCGGAGGACCAUUACCGAUU
amiRNA Optimal Result 225	-	TGCTGCGAATGGCCGAAACGT	AT2G25930.1	3	2361-2381	UCCUUUCGGCCAUUCGCAGCC	UCCUUUCGGCCAUUCGCAGCC : ::::::::::::::::: UGCAAAGCCGGUAAGCGUCGU	UGCAAAGCCGGUAAGCGUCGU
amiRNA Optimal Result 226	-	TCAATACGCATAGAGAGGCTA	AT2G25930.1	3	2602-2622	AAUCCUCUCUAUGCGUAUUGU	AAUCCUCUCUAUGCGUAUUGU : ::::::::::::::::: AUCGGAGAGAUACGCAUAACU	AUCGGAGAGAUACGCAUAACU
amiRNA Optimal Result 227	-	TATACATCTAAAGAGATTCCT	AT2G25930.1	3	1118-1138	UGUAAUCUCUUUAGAUGUAUC	UGUAAUCUCUUUAGAUGUAUC : ::::::::::::::::: UCCUUAGAGAAAUCUACAUAU	UCCUUAGAGAAAUCUACAUAU
amiRNA Optimal Result 228	-	TGGACTTGCTACCAGAGACTG	AT2G25930.1	3	2344-2364	GAAUCUCUGGUAGCAAGUCCU	GAAUCUCUGGUAGCAAGUCCU : ::::::::::::::::: GUCAGAGACCAUCGUUCAGGU	GUCAGAGACCAUCGUUCAGGU
amiRNA Optimal Result 229	-	TAGAAAACTGATCTCATCCAC	AT2G25930.1	3	1620-1640	CUCGAUGAGAUCAGUUUUCUU	CUCGAUGAGAUCAGUUUUCUU : ::::::::::::::::: CACCUACUCUAGUCAAAAGAU	CACCUACUCUAGUCAAAAGAU
amiRNA Optimal Result 230	-	TTATACTGGAACTGCAAACTG	AT2G25930.1	3	888-908	GAUUUUGCAGUUCCAGUAUAU	GAUUUUGCAGUUCCAGUAUAU : ::::::::::::::::: GUCAAACGUCAAGGUCAUAUU	GUCAAACGUCAAGGUCAUAUU
amiRNA Optimal Result 231	-	TGAGATTACAAAGCCACCCGT	AT2G25930.1	3	1107-1127	UCAGGUGGCUUUGUAAUCUCU	UCAGGUGGCUUUGUAAUCUCU : ::::::::::::::::: UGCCCACCGAAACAUUAGAGU	UGCCCACCGAAACAUUAGAGU
amiRNA Optimal Result 232	-	TATTCCCTGTGGCCCACTCGC	AT2G25930.1	3	2328-2348	CCAAGUGGGCCACAGGGAAUC	CCAAGUGGGCCACAGGGAAUC : ::::::::::::::::: CGCUCACCCGGUGUCCCUUAU	CGCUCACCCGGUGUCCCUUAU
amiRNA Optimal Result 233	-	TACTTCTCAAACCCCAAACAT	AT2G25930.1	3	464-484	UUAUUUGGGGUUUGAGAAGUU	UUAUUUGGGGUUUGAGAAGUU : ::::::::::::::::: UACAAACCCCAAACUCUUCAU	UACAAACCCCAAACUCUUCAU
amiRNA Optimal Result 234	-	TGAGGAGGCTTTACCAGACAA	AT2G25930.1	3	1691-1711	AUUUCUGGUAAAGCCUCCUCU	AUUUCUGGUAAAGCCUCCUCU : ::::::::::::::::: AACAGACCAUUUCGGAGGAGU	AACAGACCAUUUCGGAGGAGU
amiRNA Optimal Result 235	-	TAAGGACTTGCTACCAGACAA	AT2G25930.1	3	2346-2366	AUCUCUGGUAGCAAGUCCUUU	AUCUCUGGUAGCAAGUCCUUU : ::::::::::::::::: AACAGACCAUCGUUCAGGAAU	AACAGACCAUCGUUCAGGAAU
amiRNA Optimal Result 236	-	TAGCTAGGTGCCACCATTCGC	AT2G25930.1	3	974-994	CCCAAUGGUGGCACCUAGCUC	CCCAAUGGUGGCACCUAGCUC : ::::::::::::::::: CGCUUACCACCGUGGAUCGAU	CGCUUACCACCGUGGAUCGAU
amiRNA Optimal Result 237	-	TCCTAACTTCACACCAAACAA	AT2G25930.1	3	444-464	AUUUUUGGUGUGAAGUUAGGU	AUUUUUGGUGUGAAGUUAGGU : ::::::::::::::::: AACAAACCACACUUCAAUCCU	AACAAACCACACUUCAAUCCU
amiRNA Optimal Result 238	-	TGTCCAGGATGAACCAAACTC	AT2G25930.1	3	704-724	CACUUUGGUUCAUCCUGGACC	CACUUUGGUUCAUCCUGGACC : ::::::::::::::::: CUCAAACCAAGUAGGACCUGU	CUCAAACCAAGUAGGACCUGU
amiRNA Optimal Result 239	-	TCCCCAAATAACCTAACTCCT	AT2G25930.1	3	454-474	UGAAGUUAGGUUAUUUGGGGU	UGAAGUUAGGUUAUUUGGGGU : ::::::::::::::::: UCCUCAAUCCAAUAAACCCCU	UCCUCAAUCCAAUAAACCCCU
amiRNA Optimal Result 240	-	TATGCTGGACAGATAAGTCTG	AT2G25930.1	3	751-771	GAAACUUAUCUGUCCAGCAUC	GAAACUUAUCUGUCCAGCAUC : ::::::::::::::::: GUCUGAAUAGACAGGUCGUAU	GUCUGAAUAGACAGGUCGUAU
amiRNA Optimal Result 241	-	TACTCAAATAGTTGAACACCT	AT2G25930.1	3	1547-1567	UGCUGUUCAACUAUUUGAGUU	UGCUGUUCAACUAUUUGAGUU : ::::::::::::::::: UCCACAAGUUGAUAAACUCAU	UCCACAAGUUGAUAAACUCAU
amiRNA Optimal Result 242	-	TAACAGAGTGGGTGAATCCAC	AT2G25930.1	3	198-218	CUUGAUUCACCCACUCUGUUU	CUUGAUUCACCCACUCUGUUU : ::::::::::::::::: CACCUAAGUGGGUGAGACAAU	CACCUAAGUGGGUGAGACAAU
amiRNA Optimal Result 243	-	TATGGTCCAGGATGAACCCAT	AT2G25930.1	3	707-727	UUUGGUUCAUCCUGGACCAUC	UUUGGUUCAUCCUGGACCAUC : ::::::::::::::::: UACCCAAGUAGGACCUGGUAU	UACCCAAGUAGGACCUGGUAU
amiRNA Optimal Result 244	-	TGTGGGTTGTTTGCAAAACGG	AT2G25930.1	3	1838-1858	GCCUUUUGCAAACAACCCACC	GCCUUUUGCAAACAACCCACC : ::::::::::::::::: GGCAAAACGUUUGUUGGGUGU	GGCAAAACGUUUGUUGGGUGU
amiRNA Optimal Result 245	-	TTCTGTGCAACTCAAATACTA	AT2G25930.1	3	1555-1575	AACUAUUUGAGUUGCACAGAC	AACUAUUUGAGUUGCACAGAC : ::::::::::::::::: AUCAUAAACUCAACGUGUCUU	AUCAUAAACUCAACGUGUCUU
